# Pervasive duplication of tumor suppressors in Afrotherians during the evolution of large bodies and reduced cancer risk

**DOI:** 10.1101/2020.09.10.291906

**Authors:** Juan Manuel Vazquez, Vincent J. Lynch

## Abstract

The risk of developing cancer is correlated with body size and lifespan within species. Between species, however, there is no correlation between cancer and either body size or lifespan, indicating that large, long-lived species have evolved enhanced cancer protection mechanisms. Elephants and their relatives (Proboscideans) are a particularly interesting lineage for the exploration of mechanisms underlying the evolution of augmented cancer resistance because they evolved large bodies recently within a clade of smaller bodied species (Afrotherians). Here, we explore the contribution of gene duplication to body size and cancer risk in Afrotherians. Unexpectedly, we found that tumor suppresxssor duplication was pervasive in Afrotherian genomes, rather than restricted to Proboscideans. Proboscideans, however, have duplicates in unique pathways that may underlie some aspects of their remarkable anti-cancer cell biology. These data suggest that duplication of tumor suppressor genes facilitated the evolution of increased body size by compensating for decreasing intrinsic cancer risk.
