## Supplemental Data Files for "Pervasive duplication of tumor suppressors in Afrotherians during the evolution of large bodies and reduced cancer risk": AtlantogenataReactomePathwayClasses.csv

Reactome Pathway	Class
COPI-dependent Golgi-to-ER retrograde traffic	Other
FGFR2 alternative splicing	Other
RNA Pol II CTD phosphorylation and interaction with CE during HIV infection	Other
RNA Pol II CTD phosphorylation and interaction with CE	Other
mRNA Capping	Other
RNA Polymerase I Promoter Escape	Other
RNA Polymerase I Chain Elongation	Other
RNA Polymerase I Transcription Termination	Other
Metabolism of RNA	Other
Formation of the Early Elongation Complex	Other
Formation of the HIV-1 Early Elongation Complex	Other
Golgi-to-ER retrograde transport	Other
HIV Transcription Elongation	Other
Formation of HIV-1 elongation complex containing HIV-1 Tat	Other
Tat-mediated elongation of the HIV-1 transcript	Other
NoRC negatively regulates rRNA expression	Other
HIV Transcription Initiation	Other
RNA Polymerase II HIV Promoter Escape	Other
RNA Polymerase I Transcription Initiation	Other
RNA Polymerase II Promoter Escape	Other
RNA Polymerase II Transcription Pre-Initiation And Promoter Opening	Other
RNA Polymerase II Transcription Initiation	Other
RNA Polymerase II Transcription Initiation And Promoter Clearance	Other
Formation of HIV elongation complex in the absence of HIV Tat	Other
Negative epigenetic regulation of rRNA expression	Other
RNA Polymerase I Promoter Clearance	Other
Formation of TC-NER Pre-Incision Complex	DNA Damage Response & Repair
RNA Polymerase I Transcription	Other
Formation of RNA Pol II elongation complex	Other
RNA Polymerase II Transcription Elongation	Other
Gap-filling DNA repair synthesis and ligation in TC-NER	DNA Damage Response & Repair
mRNA Splicing - Major Pathway	Other
Dual incision in TC-NER	DNA Damage Response & Repair
TP53 Regulates Transcription of DNA Repair Genes	TP53 Pathway
mRNA Splicing	Other
Intra-Golgi and retrograde Golgi-to-ER traffic	Other
Signaling by FGFR2	Other
Transcription of the HIV genome	Other
Transcription-Coupled Nucleotide Excision Repair (TC-NER)	DNA Damage Response & Repair
RNA Polymerase II Pre-transcription Events	Other
Signaling by FGFR	Other
Epigenetic regulation of gene expression	Other
Processing of Capped Intron-Containing Pre-mRNA	Other
COPI-mediated anterograde transport	Other
RHO GTPase Effectors	Other
Establishment of Sister Chromatid Cohesion	Cell Cycle: Mitotic/Meiotic
NOTCH2 intracellular domain regulates transcription	Other
Nucleotide Excision Repair	DNA Damage Response & Repair
Notch-HLH transcription pathway	Other
TP53 Regulates Transcription of Genes Involved in G1 Cell Cycle Arrest	TP53 Pathway
DNA Repair	DNA Damage Response & Repair
RUNX3 regulates NOTCH signaling	Other
Activation of RAC1	Other
Synthesis of Prostaglandins (PG) and Thromboxanes (TX)	Other
DCC mediated attractive signaling	Other
mRNA decay by 5' to 3' exoribonuclease	Other
Pentose phosphate pathway	Other
Regulation of gene expression in late stage (branching morphogenesis) pancreatic bud precursor cells	Other
Platelet degranulation	Other
RNA Polymerase III Chain Elongation	Other
Response to elevated platelet cytosolic Ca2+	Other
Signaling by FGFR2 IIIa TM	Other
Late Phase of HIV Life Cycle	Other
RHO GTPases Activate Formins	Other
Signaling by ROBO receptors	Other
Cell Cycle, Mitotic	Cell Cycle: Mitotic/Meiotic
Cell Cycle	Cell Cycle: General
G1/S Transition	Cell Cycle: G1, G1/S
Assembly of the pre-replicative complex	Other
Orc1 removal from chromatin	Other
Mitotic G1-G1/S phases	Cell Cycle: G1, G1/S
Activation of E2F1 target genes at G1/S	Cell Cycle: G1, G1/S
G1/S-Specific Transcription	Cell Cycle: G1, G1/S
DNA Replication Pre-Initiation	DNA Damage Response & Repair
Switching of origins to a post-replicative state	Other
Regulation of TNFR1 signaling	Other
Nuclear import of Rev protein	Other
Activation of the pre-replicative complex	Other
Rev-mediated nuclear export of HIV RNA	Other
Interactions of Rev with host cellular proteins	Other
TNFR2 non-canonical NF-kB pathway	Other
TNF signaling	Other
Synthesis of DNA	DNA Damage Response & Repair
DNA Replication	DNA Damage Response & Repair
Nuclear Envelope Breakdown	Other
Host Interactions of HIV factors	Other
M Phase	Cell Cycle: Mitotic/Meiotic
NIK-->noncanonical NF-kB signaling	Other
CDT1 association with the CDC6:ORC:origin complex	Other
Dectin-1 mediated noncanonical NF-kB signaling	Other
Disorders of transmembrane transporters	Other
Synthesis of substrates in N-glycan biosythesis	Other
NA	NA
Mitochondrial protein import	Other
Infectious disease	Other
HIV Infection	Other
Translation	Other
Cell Cycle Checkpoints	Cell Cycle Checkpoint
Protein localization	Other
Nuclear Pore Complex (NPC) Disassembly	Other
Influenza Infection	Other
Transport of Mature mRNA derived from an Intron-Containing Transcript	Other
Mitotic Prophase	Cell Cycle: Mitotic/Meiotic
Host Interactions with Influenza Factors	Other
Mitochondrial translation	Other
Transport of Mature Transcript to Cytoplasm	Other
Cellular responses to external stimuli	Other
rRNA processing in the nucleus and cytosol	Other
HIV Life Cycle	Other
APC/C-mediated degradation of cell cycle proteins	APC-related Pathways
Regulation of mitotic cell cycle	Cell Cycle: Mitotic/Meiotic
Regulation of APC/C activators between G1/S and early anaphase	APC-related Pathways
NS1 Mediated Effects on Host Pathways	Other
Major pathway of rRNA processing in the nucleolus and cytosol	Other
rRNA processing	Other
Mitochondrial translation elongation	Other
Mitochondrial translation initiation	Other
Mitochondrial translation termination	Other
Interactions of Vpr with host cellular proteins	Other
Cyclin A/B1/B2 associated events during G2/M transition	Cell Cycle: G2
SUMOylation of RNA binding proteins	Other
mRNA 3'-end processing	Other
trans-Golgi Network Vesicle Budding	Other
Clathrin derived vesicle budding	Other
Cellular responses to stress	Cell Stress Response
Golgi Associated Vesicle Biogenesis	Other
Amino acid synthesis and interconversion (transamination)	Other
Activation of APC/C and APC/C:Cdc20 mediated degradation of mitotic proteins	APC-related Pathways
ISG15 antiviral mechanism	Other
Membrane Trafficking	Other
tRNA processing	Other
Antiviral mechanism by IFN-stimulated genes	Other
Phosphorylation of the APC/C	APC-related Pathways
Cdc20:Phospho-APC/C mediated degradation of Cyclin A	APC-related Pathways
APC:Cdc20 mediated degradation of cell cycle proteins prior to satisfation of the cell cycle checkpoint	APC-related Pathways
Endosomal Sorting Complex Required For Transport (ESCRT)	Other
Diseases associated with glycosylation precursor biosynthesis	Other
Cleavage of Growing Transcript in the Termination Region	Other
RNA Polymerase II Transcription Termination	Other
rRNA modification in the nucleus and cytosol	Other
Deadenylation-dependent mRNA decay	Other
SUMO E3 ligases SUMOylate target proteins	Other
Mitotic G2-G2/M phases	Cell Cycle: G2
Metabolism of amino acids and derivatives	Other
Influenza Life Cycle	Other
APC/C:Cdc20 mediated degradation of mitotic proteins	APC-related Pathways
Unfolded Protein Response (UPR)	Cell Stress Response
Protein ubiquitination	Other
RNA Polymerase II Transcription	Other
Budding and maturation of HIV virion	Other
G2/M Transition	Cell Cycle: G2
G2/M Checkpoints	Cell Cycle Checkpoint
SUMOylation	Other
Transport of the SLBP independent Mature mRNA	Other
SUMOylation of SUMOylation proteins	Other
Transcriptional regulation by small RNAs	Other
Tristetraprolin (TTP, ZFP36) binds and destabilizes mRNA	Other
CDK-mediated phosphorylation and removal of Cdc6	Cell Cycle: General
APC/C:Cdh1 mediated degradation of Cdc20 and other APC/C:Cdh1 targeted proteins in late mitosis/early G1	APC-related Pathways
MHC class II antigen presentation	Other
Transport of the SLBP Dependant Mature mRNA	Other
Transport of Mature mRNA Derived from an Intronless Transcript	Other
Nephrin family interactions	Other
Vesicle-mediated transport	Other
Synthesis of active ubiquitin: roles of E1 and E2 enzymes	Other
Transport of Mature mRNAs Derived from Intronless Transcripts	Other
S Phase	Cell Cycle: G1, G1/S
TP53 Regulates Metabolic Genes	TP53 Pathway
Generic Transcription Pathway	Other
Respiratory electron transport, ATP synthesis by chemiosmotic coupling, and heat production by uncoupling proteins.	Other
CTLA4 inhibitory signaling	Other
Lysosome Vesicle Biogenesis	Other
Gluconeogenesis	Other
Regulation of TP53 Degradation	TP53 Pathway
Regulation of TP53 Expression and Degradation	TP53 Pathway
PPARA activates gene expression	Other
Transcriptional Regulation by TP53	TP53 Pathway
Cristae formation	Other
Regulation of TP53 Activity through Association with Co-factors	TP53 Pathway
Transcriptional regulation by RUNX2	Other
Regulation of lipid metabolism by Peroxisome proliferator-activated receptor alpha (PPARalpha)	Other
Regulation of PTEN stability and activity	Other Cancer-Related Pathways
PTEN Regulation	Other Cancer-Related Pathways
G beta:gamma signalling through PI3Kgamma	Other Cancer-Related Pathways
The citric acid (TCA) cycle and respiratory electron transport	Other
tRNA processing in the nucleus	Other
Glucose metabolism	Other
Activation of BAD and translocation to mitochondria	Other
Nucleobase biosynthesis	Other
The role of GTSE1 in G2/M progression after G2 checkpoint	Cell Cycle Checkpoint
G-protein beta:gamma signalling	Other
Chaperonin-mediated protein folding	Other
SUMOylation of DNA damage response and repair proteins	DNA Damage Response & Repair
Intrinsic Pathway for Apoptosis	Cell Death Pathways
Activation of BH3-only proteins	Other
p75 NTR receptor-mediated signalling	Other
HATs acetylate histones	Other
Protein methylation	Other
Protein folding	Other
Transcriptional regulation by RUNX1	Other
RAB geranylgeranylation	Other
Metabolism of nucleotides	Other
Cyclin E associated events during G1/S transition	Cell Cycle: G1, G1/S
Transcriptional regulation of white adipocyte differentiation	Other
Apoptosis	Cell Death Pathways
Cyclin A:Cdk2-associated events at S phase entry	Cell Cycle: General
Signaling by Hippo	Other
Inflammasomes	Other
Programmed Cell Death	Cell Death Pathways
Metabolism of polyamines	Other
Chromatin modifying enzymes	Other
Chromatin organization	Other
Autodegradation of the E3 ubiquitin ligase COP1	Other
RUNX1 regulates transcription of genes involved in differentiation of HSCs	Other
Regulation of gene expression in beta cells	Other
Mitochondrial biogenesis	Other
Transcriptional regulation of pluripotent stem cells	Other
Glycolysis	Other
Estrogen-dependent gene expression	Other
Negative regulation of NOTCH4 signaling	Other
Respiratory electron transport	Other
Triglyceride metabolism	Other
Regulation of RUNX2 expression and activity	Other
RNA polymerase II transcribes snRNA genes	Other
XBP1(S) activates chaperone genes	Other
Beta-oxidation of very long chain fatty acids	Other
Activation of the AP-1 family of transcription factors	Other
p75NTR regulates axonogenesis	Other
Degradation of DVL	Other
Stabilization of p53	TP53 Pathway
Surfactant metabolism	Other
Intra-Golgi traffic	Other
Positive epigenetic regulation of rRNA expression	Other
Retrograde transport at the Trans-Golgi-Network	Other
SeMet incorporation into proteins	Other
Diseases associated with surfactant metabolism	Other
Hyaluronan uptake and degradation	Other
Eicosanoids	Other
HIV elongation arrest and recovery	Other
Pausing and recovery of HIV elongation	Other
Pausing and recovery of Tat-mediated HIV elongation	Other
Tat-mediated HIV elongation arrest and recovery	Other
ESR-mediated signaling	Other
mRNA Splicing - Minor Pathway	Other
RNA Polymerase III Transcription Initiation From Type 3 Promoter	Other
RNA Polymerase III Transcription Initiation	Other
SRP-dependent cotranslational protein targeting to membrane	Other
p53-Dependent G1 DNA Damage Response	TP53 Pathway
p53-Dependent G1/S DNA damage checkpoint	TP53 Pathway
Signaling by Nuclear Receptors	Other
B-WICH complex positively regulates rRNA expression	Other
G1/S DNA Damage Checkpoints	Cell Cycle Checkpoint
RNA Polymerase III Transcription	Other
RNA Polymerase III Abortive And Retractive Initiation	Other
Autodegradation of Cdh1 by Cdh1:APC/C	APC-related Pathways
Macroautophagy	Other
Regulation of mRNA stability by proteins that bind AU-rich elements	Other
Regulation of ornithine decarboxylase (ODC)	Other
Regulation of expression of SLITs and ROBOs	Other
mTOR signalling	mTOR Pathways
Caspase-mediated cleavage of cytoskeletal proteins	Cell Death Pathways
APC/C:Cdc20 mediated degradation of Securin	APC-related Pathways
Eukaryotic Translation Elongation	Other
Acyl chain remodelling of PG	Other
Neutrophil degranulation	Other
Formation of a pool of free 40S subunits	Other
DDX58/IFIH1-mediated induction of interferon-alpha/beta	Other
Acyl chain remodelling of PC	Other
Acyl chain remodelling of PE	Other
L13a-mediated translational silencing of Ceruloplasmin expression	Other
GTP hydrolysis and joining of the 60S ribosomal subunit	Other
Eukaryotic Translation Initiation	Other
Cap-dependent Translation Initiation	Other
Class C/3 (Metabotropic glutamate/pheromone receptors)	Other
Synthesis of PA	Other
Separation of Sister Chromatids	Cell Cycle: Mitotic/Meiotic
Mitotic Anaphase	Cell Cycle: Mitotic/Meiotic
Mitotic Metaphase and Anaphase	Cell Cycle: Mitotic/Meiotic
Apoptotic execution phase	Cell Death Pathways
Toll Like Receptor 4 (TLR4) Cascade	Other
Glycerophospholipid biosynthesis	Other
Interferon alpha/beta signaling	Other
Abortive elongation of HIV-1 transcript in the absence of Tat	Other
MicroRNA (miRNA) biogenesis	Other
PIWI-interacting RNA (piRNA) biogenesis	Other
FGFR2 mutant receptor activation	Other
Viral Messenger RNA Synthesis	Other
Signaling by FGFR2 in disease	Other
Influenza Viral RNA Transcription and Replication	Other
Activation of anterior HOX genes in hindbrain development during early embryogenesis	Other
Activation of HOX genes during differentiation	Other
Signaling by FGFR in disease	Other
Gene Silencing by RNA	Other
Inhibition of the proteolytic activity of APC/C required for the onset of anaphase by mitotic spindle checkpoint components	APC-related Pathways
Inactivation of APC/C via direct inhibition of the APC/C complex	APC-related Pathways
Biological oxidations	Other
Xenobiotics	Other
APC-Cdc20 mediated degradation of Nek2A	APC-related Pathways
Phase I - Functionalization of compounds	Other
Mitotic Spindle Checkpoint	Cell Cycle Checkpoint
TP53 regulates transcription of additional cell cycle genes whose exact role in the p53 pathway remain uncertain	TP53 Pathway
Cytochrome P450 - arranged by substrate type	Other
IKK complex recruitment mediated by RIP1	Other
RHO GTPases activate PAKs	Other
Caspase activation via extrinsic apoptotic signalling pathway	Cell Death Pathways
Keratinization	Other
Antimicrobial peptides	Other
Negative regulators of DDX58/IFIH1 signaling	Other
Amplification of signal from the kinetochores	Other
Amplification of signal from unattached kinetochores via a MAD2 inhibitory signal	Other
Ovarian tumor domain proteases	Other Cancer-Related Pathways
TP53 Regulates Transcription of Cell Cycle Genes	TP53 Pathway
Resolution of Sister Chromatid Cohesion	Cell Cycle: Mitotic/Meiotic
Ion transport by P-type ATPases	Other
Regulation of PTEN gene transcription	Other Cancer-Related Pathways
Fatty acids	Other
Toll-like Receptor Cascades	Other
G2/M DNA damage checkpoint	Cell Cycle Checkpoint
MASTL Facilitates Mitotic Progression	Cell Cycle: Mitotic/Meiotic
Caspase activation via Dependence Receptors in the absence of ligand	Cell Death Pathways
Formation of Senescence-Associated Heterochromatin Foci (SAHF)	Senescence
CYP2E1 reactions	Other
Biosynthesis of DHA-derived SPMs	Other
Biosynthesis of specialized proresolving mediators (SPMs)	Other
RNA Polymerase III Transcription Termination	Other
Amyloid fiber formation	Other
Arachidonic acid metabolism	Other
Aflatoxin activation and detoxification	Other
Interleukin-10 signaling	Other
Chemokine receptors bind chemokines	Other
Regulation of insulin secretion	Other
Miscellaneous substrates	Other
IRF3-mediated induction of type I IFN	Other
Calcineurin activates NFAT	Other
Tetrahydrobiopterin (BH4) synthesis, recycling, salvage and regulation	Other
Ionotropic activity of kainate receptors	Other
Activation of Ca-permeable Kainate Receptor	Other
Uptake and function of anthrax toxins	Other
eNOS activation	Other
CLEC7A (Dectin-1) induces NFAT activation	Other
Sodium/Calcium exchangers	Other
Loss of function of MECP2 in Rett syndrome	Other
Pervasive developmental disorders	Other
Reduction of cytosolic Ca++ levels	Other
Metabolism of nitric oxide	Other
eNOS activation and regulation	Other
Glycogen breakdown (glycogenolysis)	Other
PKA activation	Other
Metabolism of cofactors	Other
PKA-mediated phosphorylation of CREB	Other
CREB phosphorylation through the activation of CaMKII	Other
VEGFR2 mediated cell proliferation	Other
Ras activation upon Ca2+ influx through NMDA receptor	Other Cancer-Related Pathways
Interleukin-20 family signaling	Other
DARPP-32 events	Other
Other interleukin signaling	Other
Calmodulin induced events	Other
CaM pathway	Other
Synthesis of IP3 and IP4 in the cytosol	Other
CREB phosphorylation through the activation of Ras	Other Cancer-Related Pathways
Glycogen metabolism	Other
VEGFR2 mediated vascular permeability	Other
Interconversion of nucleotide di- and triphosphates	Other
RHO GTPases activate IQGAPs	Other
Ca-dependent events	Other
Regulation of MECP2 expression and activity	Other
Platelet calcium homeostasis	Other
Uptake and actions of bacterial toxins	Other
FCERI mediated Ca+2 mobilization	Other
Activation of kainate receptors upon glutamate binding	Other
Antigen activates B Cell Receptor (BCR) leading to generation of second messengers	Other
DAG and IP3 signaling	Other
Inactivation, recovery and regulation of the phototransduction cascade	Other
Post NMDA receptor activation events	Other
The phototransduction cascade	Other
Smooth Muscle Contraction	Other
Activation of NMDA receptors and postsynaptic events	Other
Phase 0 - rapid depolarisation	Other
PLC beta mediated events	Other
G-protein mediated events	Other
Inositol phosphate metabolism	Other
Transcriptional Regulation by MECP2	Other
Ion homeostasis	Other
Transcriptional activation of mitochondrial biogenesis	Other
Ca2+ pathway	Other
Translocation of SLC2A4 (GLUT4) to the plasma membrane	Other
Downstream signaling events of B Cell Receptor (BCR)	Other
Opioid Signalling	Other
Platelet homeostasis	Other
Regulation of RAS by GAPs	Other Cancer-Related Pathways
Neddylation	Other
Degradation of beta-catenin by the destruction complex	Other
MAPK6/MAPK4 signaling	Other
Cohesin Loading onto Chromatin	Other
Abacavir transport and metabolism	Other
Neurotransmitter clearance	Other
Organic cation transport	Other
MAPK family signaling cascades	Other
Apoptotic cleavage of cell adhesion proteins	Cell Death Pathways
Formation of ATP by chemiosmotic coupling	Other
Class A/1 (Rhodopsin-like receptors)	Other
Mitotic Telophase/Cytokinesis	Cell Cycle: Mitotic/Meiotic
Early Phase of HIV Life Cycle	Other
Organic cation/anion/zwitterion transport	Other
Beta-catenin phosphorylation cascade	Other
Norepinephrine Neurotransmitter Release Cycle	Other
Listeria monocytogenes entry into host cells	Other
Na+/Cl- dependent neurotransmitter transporters	Other
TCF dependent signaling in response to WNT	Other
Opsins	Other
Regulation of signaling by NODAL	Other
Ethanol oxidation	Other
Retinoid cycle disease events	Other
Diseases associated with visual transduction	Other
Metabolism of Angiotensinogen to Angiotensins	Other
Acyl chain remodelling of PI	Other
Signaling by NODAL	Other
Defective CFTR causes cystic fibrosis	Other
Hedgehog ligand biogenesis	Other
Hh mutants that don't undergo autocatalytic processing are degraded by ERAD	Other
Hh mutants abrogate ligand secretion	Other
ABC transporter disorders	Other
Attenuation phase	Other
Ubiquitin Mediated Degradation of Phosphorylated Cdc25A	Other
p53-Independent DNA Damage Response	TP53 Pathway
p53-Independent G1/S DNA damage checkpoint	TP53 Pathway
Hedgehog 'on' state	Other
Interleukin-1 signaling	Other
Degradation of AXIN	Other
Regulation of RUNX3 expression and activity	Other
Polo-like kinase mediated events	Other
Signaling by Hedgehog	Other
PCP/CE pathway	Other
SCF(Skp2)-mediated degradation of p27/p21	Other
Asymmetric localization of PCP proteins	Other
Interleukin-1 family signaling	Other
Signaling by NOTCH4	Other
Regulation of activated PAK-2p34 by proteasome mediated degradation	Other
ABC-family proteins mediated transport	Other
Cross-presentation of soluble exogenous antigens (endosomes)	Other
Ubiquitin-dependent degradation of Cyclin D1	Cell Cycle: General
Ubiquitin-dependent degradation of Cyclin D	Cell Cycle: General
Vpu mediated degradation of CD4	Other
Regulation of Apoptosis	Cell Death Pathways
Vif-mediated degradation of APOBEC3G	Other
FBXL7 down-regulates AURKA during mitotic entry and in early mitosis	Cell Cycle: Mitotic/Meiotic
SCF-beta-TrCP mediated degradation of Emi1	Other
HSF1-dependent transactivation	Other
AUF1 (hnRNP D0) binds and destabilizes mRNA	Other
Regulation of Hypoxia-inducible Factor (HIF) by oxygen	Cell Stress Response
Cellular response to hypoxia	Cell Stress Response
Transcriptional regulation by RUNX3	Other
Activation of gene expression by SREBF (SREBP)	Other
Degradation of GLI1 by the proteasome	Other
Degradation of GLI2 by the proteasome	Other
GLI3 is processed to GLI3R by the proteasome	Other
FCERI mediated NF-kB activation	Other
UCH proteinases	Other
Oxygen-dependent proline hydroxylation of Hypoxia-inducible Factor Alpha	Cell Stress Response
Activation of NF-kappaB in B cells	Other
Regulation of TP53 Activity through Phosphorylation	TP53 Pathway
Integration of energy metabolism	Other
PTK6 Regulates RHO GTPases, RAS GTPase and MAP kinases	Other Cancer-Related Pathways
Vitamin B5 (pantothenate) metabolism	Other
Regulation of TP53 Activity	TP53 Pathway
Cytosolic tRNA aminoacylation	Other
Ketone body metabolism	Other
Phase II - Conjugation of compounds	Other
Scavenging of heme from plasma	Other
Creation of C4 and C2 activators	Other
Signal regulatory protein family interactions	Other
mTORC1-mediated signalling	mTOR Pathways
Deadenylation of mRNA	Other
Meiotic recombination	Cell Cycle: Mitotic/Meiotic
Insulin receptor recycling	Insulin- and IGF-Related Pathways
Processing of Capped Intronless Pre-mRNA	Other
Recognition of DNA damage by PCNA-containing replication complex	DNA Damage Response & Repair
Extension of Telomeres	Longevity Regulating Pathway
Transferrin endocytosis and recycling	Other
ROS, RNS production in phagocytes	Other
Reproduction	Other
Global Genome Nucleotide Excision Repair (GG-NER)	DNA Damage Response & Repair
Telomere Maintenance	Longevity Regulating Pathway
DNA Damage Recognition in GG-NER	DNA Damage Response & Repair
HDR through Single Strand Annealing (SSA)	DNA Damage Response & Repair
Downstream TCR signaling	Other
Interferon gamma signaling	Other
Methylation	Other
Interferon Signaling	Other
Regulation of TLR by endogenous ligand	Other
Mitochondrial calcium ion transport	Other
Binding and Uptake of Ligands by Scavenger Receptors	Other
Peroxisomal lipid metabolism	Other
Metabolism of steroids	Other
ER to Golgi Anterograde Transport	Other
TRAF6 mediated IRF7 activation	Other
Metabolism of lipids	Other
Butyrophilin (BTN) family interactions	Other
Purine salvage	Other
Nicotinate metabolism	Other
TRAF3-dependent IRF activation pathway	Other
Activation of Matrix Metalloproteinases	Other
IL-6-type cytokine receptor ligand interactions	Other
Interleukin-6 family signaling	Other
Plasma lipoprotein clearance	Other
RET signaling	Other
NCAM1 interactions	Other
NCAM signaling for neurite out-growth	Other
Plasma lipoprotein assembly, remodeling, and clearance	Other
Clathrin-mediated endocytosis	Other
Transcriptional Regulation by E2F6	Other
Cargo recognition for clathrin-mediated endocytosis	Other
Cooperation of PDCL (PhLP1) and TRiC/CCT in G-protein beta folding	Other
Cellular Senescence	Senescence
Class I MHC mediated antigen processing & presentation	Other
PIP3 activates AKT signaling	ATM, ATR, and AKT Pathways
Oxidative Stress Induced Senescence	Senescence
Folding of actin by CCT/TriC	Other
Reactions specific to the complex N-glycan synthesis pathway	Other
Intracellular signaling by second messengers	Other
ER-Phagosome pathway	Other
Glutathione conjugation	Other
Deubiquitination	Other
Ub-specific processing proteases	Other
RHO GTPases Activate WASPs and WAVEs	Other
Processing and activation of SUMO	Other
Removal of the Flap Intermediate from the C-strand	Other
Synthesis of pyrophosphates in the cytosol	Other
tRNA modification in the nucleus and cytosol	Other
ATF4 activates genes	Other
Sphingolipid de novo biosynthesis	Other
Processive synthesis on the C-strand of the telomere	Other
Activation of the mRNA upon binding of the cap-binding complex and eIFs, and subsequent binding to 43S	Other
